# Unique nasal cell states induced by common pediatric respiratory viruses

**DOI:** 10.64898/2026.04.20.719671

**Authors:** Jaclyn M. L. Walsh, Lillian J. Juttukonda, Ying Tang, Ankita Chatterjee, Marc Elosua-Bayes, Erica Langan, Amanda Frischmann, Faith Taliaferro, Hannah R. Matthews, Kyle Kimler, Chris M. Lent, Deb Purna Keya, Preonath Chondrow Dev, Apurba Rajib Malaker, Lubana Tanvia, Arif Mohammad Tanmoy, Supratim Ghosh, Arindam Maitra, Apurba Ghosh, Surupa Basu, Abigail S. Kane, Charles A. Coomer, Alex K. Shalek, Thushan I. de Silva, Abdul Karim Sesay, Jessica Edwards, Corrine Sin Quee, Wanda I. Gonzalez, Lael M. Yonker, Sarah C. Glover, Partha Majumder, Yogesh Hooda, Senjuti Saha, Jose Ordovas-Montanes, Bruce H. Horwitz

## Abstract

Respiratory viral infections in early childhood are major drivers of acute morbidity and long-term airway disease, yet how distinct viruses remodel the pediatric nasal mucosa at cellular resolution remains unresolved. Here, we generated a single-cell RNA sequencing atlas of 335,174 nasal epithelial and immune cells from 132 children under five years of age with SARS-CoV-2, rhinovirus, or respiratory syncytial virus (RSV) infection, alongside uninfected controls. Mapping viral transcripts to individual cells revealed virus-specific infected epithelial states: an NF-kB-responsive ciliated subset in SARS-CoV-2 and a previously undescribed *KRT17+* squamous-like subset in RSV. We delineated divergent mucosal response programs, including a robust interferon (IFN) response in SARS-CoV-2, an IL-13-responsive secretory program in rhinovirus, and heightened inflammatory and cytotoxic immune activation in RSV. In RSV, specific immune subsets and elevated IFN-response signatures were associated with disease severity, whereas rhinovirus-induced wheeze was marked by expansion of a *CST1*+ goblet cell subset. Integration of asthma genome-wide association data with our atlas revealed a *KRT13+* hillock-like squamous epithelial subset enriched for expression of childhood-onset asthma risk loci. Finally, we demonstrate that this resource enables high-resolution annotation of independent pediatric cohorts in Kolkata, India and rural Bangladesh. Together, this atlas establishes a comprehensive view of antiviral immunity in the pediatric nasal mucosa and defines virus-specific mucosal immune programs relevant to disease severity and asthma risk in early life.
