## Supplementary Table 5 for "Unique nasal cell states induced by common pediatric respiratory viruses"

### Sheet: Fig3E,4D,4E
Sources: Giovannini-Chami et al., Eur. Resp. J. 2012; Ordovas-Montanes et al., Nature 2018
IL4_response	IL13_response	IFNa_response
NOS2	PRB2	CXCL10
DPP4	PRB1	IFIT1
CD274	PRB3	RSAD2
HAS2	PRB4	IFI44L
NTS	ITLN1	MX2
ANO1	NOS2A	IFIT2
SLCO1B3	FCGBP	HERC5
LOXL4	SPRR3	CXCL11
BCL2L15	FOXA3	OASL
TLR4	SPDEF	IFIT3
DEPDC1	CAPN14	IFI44
KIF14	DUOXA2	EPSTI1
GCNT4	CLDN5	USP18
RNU6-955P	TMEM16A	SAMD9L
FAP	PADI3	DDX58
SELP	TSPAN8	MX1
SULT1E1	ALPL	GBP4
HMMR	CEACAM5	DDX60
MYOT	B3GN-T6	DDX60L
SLC9A3	LRRC31	IDO1
RNU6-343P	DEFB4	OAS2
NUF2	C12ORF48	ISG15
FBP1	TRPV6	IFI6
SPINK5	GADD45G	CMPK2
KIF11	MUC13	XAF1
ESCO2	VSIG2	OAS3
PRKD1	LOC728454	IFIH1
SLCO1B7	LYZ	OAS1
CENPE	CSTA	HERC6
ARHGAP11A	NHEDC2	SP110
RNU6-1190P	FAM3B	GMPR
TRPM6	SGK	AIM2
CST2	S100P	IFI35
POC1B-GALNT4	NTRK1	TRANK1
RASGRP1	KLF4	DUOX2
CDKN3	HPDL	PARP14
SPC25	MAOA	DUOXA2
LOX	SOCS1	RASGRP3
ODAM	CYP26A1	RTP4
TOP2A	SERPINB11	GBP1
MKI67	MUC5AC	SAMHD1
CDC45	LOC388610	ACKR4
DLGAP5	C1QTNF1	APOBEC3G
TNFAIP6	HS3ST1	SAMD9
RNA5SP156	SLC6A12	STAT1
TTK	WARS	HRASLS2
LGI1	SUSD2	CCNA1
UBD	SLC22A16	RNF213
SERTAD4	VWF	PARP9
KIF18A	MMP28	TMEM140
PCSK6	CD55	SLC15A3
FAM72B	KRT16	PNPT1
TNC	GSN	PPM1K
FAM111B	DUOX2	LAMP3
ADAMTS9	DDX60	HELZ2
BRCA1	CISH	DHX58
KIF20A	RNASE4	THEMIS2
DDX58	ANG	NMI
NUSAP1	ZNF808	STAT2
CTSC	NFE2	EIF2AK2
ANLN	TRIB3	HSH2D
TYMS	GCNT3	PARP12
PBK	CCBL1	TRIM5
NCAPG	NAPRT1	TDRD7
CDK1	LOC400578	TRIM21
SKA3	IL19	ETV7
CSN1S1	SERPINB3	STARD5
KIF20B	SPRR1A	GBP5
BUB1	SDCBP2	PSMB9
HSP90AA6P	CYP27B1	TLR3
KIF15	LOC440829	LGALS17A
CENPK	TMPRSS2	TNFSF10
KIF23	HYAL1	TNFSF13B
SNORD116-6	MGC102966	CD274
RAD51AP1	LOC729252	GBP2
DIAPH3	HPGD	MLKL
CDRT1	FAM150A	APOL4
SMC4	APCDD1	TRIM22
CCNB2	KLK7	RBM11
CDCA2	CHST6	FRMD3
PDCD1LG2	CCDC109B	PML
PP7080	KIAA1199	CNP
CASC5	SPRR2A	NLRC5
ANKRD20A11P	RNF39	IFI27
PLK4	SNPH	IFITM1
USP54	C7ORF10	BATF2
ASPM	FAM83D	TAP1
ZNF682	RAET1L	C19orf66
TPX2	SPINK1	DTX3L
TMTC3	CPA4	SECTM1
SHCBP1	TRAK1	TRIM25
SKA1	LYNX1	ZNFX1
GEN1	LOC651441	SP100
HMGN3P1	TPK1	PLSCR1
CEP55	PRR4	CASP1
CENPF	ATOH8	CARD17
UAP1	TNFRSF6B	TOR1B
SLC5A1	CANT1	BRIP1
FAM26E	SLC7A1	IRF7
CCNB1	CYP2C18	LAP3
SKA2	SERPINB7	IRF9
CCNA2	CDC42EP5	NUB1
ANKRD45	SLC6A14	PHF11
SGOL1	DEFB1	NT5C3A
TBC1D19	C10ORF10	UBE2L6
HCAR3	ELOVL5	SLC25A28
SLC35G1	DUOX1	PDCD1LG2
CLSPN		GCA
SPDL1		RNU6-343P
		CMTR1
		APOBEC3F
		TMEM229B
		APOL3
		SIDT1
		APOL6
		XRN1
		LGALS9C
		ABCD1
		TRIM14
		JAK2
		MYD88
		BCL2L14
		LGALS9
		GNB4
		CD38
		APOL1
		ZBP1
		IRF1
		PRKD2
		ZNF618
		MASTL
		PLAC8
		TGM2
		KRT24
		ISG20
		ST8SIA4
		IFIT5
		CLEC7A
		CCDC109B
		TRIM38
		MUC15
		ZC3HAV1
		APOL2
		TYMP
		BTN3A1
		ERAP2
		LIFR
		GSDMB
		EHD4
		BTN3A3
		PARP10
		ADAR
		TAP2
		RBM43
		CD68
		HESX1
		WARS
		OR52K3P
		BST2
		ACE2
		PGAP1
		RN7SL834P
		GBP3
		PLEKHA4
		KIAA0226
		CX3CL1
		UBA7
		PLEKHH1
		SERPING1
		ZFYVE26
		RNF19B
		HDX
		KCNE4
		ATP10A
		SP140L
		RABGAP1L
		RNF114
		FAM46A
		NT5E
		TLR2
		GIMAP2
		TMEM62
		FYB
		BLZF1
		RNU6-115P
		MOV10
		SYNPO2
		CCND3
		NUPR1
		NDUFC2-KCTD14
		SLFN12
		HSPA1B
		OGFR
		SOCS1
		RNU6-868P
		GALM
		TCF4

### Sheet: Fig6F, SuppFig8F
Source: Hallmark human gene sets https://www.gsea-msigdb.org/gsea/msigdb/human/genesets.jsp?collection=H
IFNA_response	IFNG_response
ADAR	ADAR
B2M	APOL6
BATF2	ARID5B
BST2	ARL4A
C1S	AUTS2
CASP1	B2M
CASP8	BANK1
CCRL2	BATF2
CD47	BPGM
CD74	BST2
CMPK2	BTG1
CMTR1	C1R
CNP	C1S
CSF1	CASP1
CXCL10	CASP3
CXCL11	CASP4
DDX60	CASP7
DHX58	CASP8
EIF2AK2	CCL2
ELF1	CCL5
EPSTI1	CCL7
GBP2	CD274
GBP4	CD38
GMPR	CD40
HELZ2	CD69
HERC6	CD74
HLA-C	CD86
IFI27	CDKN1A
IFI30	CFB
IFI35	CFH
IFI44	CIITA
IFI44L	CMKLR1
IFIH1	CMPK2
IFIT2	CMTR1
IFIT3	CSF2RB
IFITM1	CXCL10
IFITM2	CXCL11
IFITM3	CXCL9
IL15	DDX60
IL4R	DHX58
IL7	EIF2AK2
IRF1	EIF4E3
IRF2	EPSTI1
IRF7	FAS
IRF9	FCGR1A
ISG15	FGL2
ISG20	FPR1
LAMP3	GBP4
LAP3	GBP6
LGALS3BP	GCH1
LPAR6	GPR18
LY6E	GZMA
MOV10	HELZ2
MVB12A	HERC6
MX1	HIF1A
NCOA7	HLA-A
NMI	HLA-B
NUB1	HLA-DMA
OAS1	HLA-DQA1
OASL	HLA-DRB1
OGFR	HLA-G
PARP12	ICAM1
PARP14	IDO1
PARP9	IFI27
PLSCR1	IFI30
PNPT1	IFI35
PROCR	IFI44
PSMA3	IFI44L
PSMB8	IFIH1
PSMB9	IFIT1
PSME1	IFIT2
PSME2	IFIT3
RIPK2	IFITM2
RNF31	IFITM3
RSAD2	IFNAR2
RTP4	IL10RA
SAMD9	IL15
SAMD9L	IL15RA
SELL	IL18BP
SLC25A28	IL2RB
SP110	IL4R
STAT2	IL6
TAP1	IL7
TDRD7	IRF1
TENT5A	IRF2
TMEM140	IRF4
TRAFD1	IRF5
TRIM14	IRF7
TRIM21	IRF8
TRIM25	IRF9
TRIM26	ISG15
TRIM5	ISG20
TXNIP	ISOC1
UBA7	ITGB7
UBE2L6	JAK2
USP18	KLRK1
WARS1	LAP3
	LATS2
	LCP2
	LGALS3BP
	LY6E
	LYSMD2
	MARCHF1
	MT2A
	MTHFD2
	MVP
	MX1
	MX2
	MYD88
	NAMPT
	NCOA3
	NFKB1
	NFKBIA
	NLRC5
	NMI
	NOD1
	NUP93
	OAS2
	OAS3
	OASL
	OGFR
	P2RY14
	PARP12
	PARP14
	PDE4B
	PELI1
	PFKP
	PIM1
	PLA2G4A
	PLSCR1
	PML
	PNP
	PNPT1
	PSMA2
	PSMA3
	PSMB10
	PSMB2
	PSMB8
	PSMB9
	PSME1
	PSME2
	PTGS2
	PTPN1
	PTPN2
	PTPN6
	RAPGEF6
	RBCK1
	RIGI
	RIPK1
	RIPK2
	RNF213
	RNF31
	RSAD2
	RTP4
	SAMD9L
	SAMHD1
	SECTM1
	SELP
	SERPING1
	SLAMF7
	SLC25A28
	SOCS1
	SOCS3
	SOD2
	SP110
	SPPL2A
	SRI
	SSPN
	ST3GAL5
	ST8SIA4
	STAT1
	STAT2
	STAT3
	STAT4
	TAP1
	TAPBP
	TDRD7
	TMT1B
	TNFAIP2
	TNFAIP3
	TNFAIP6
	TNFSF10
	TOR1B
	TRAFD1
	TRIM14
	TRIM21
	TRIM25
	TRIM26
	TXNIP
	UBE2L6
	UPP1
	USP18
	VAMP5
	VAMP8
	VCAM1
	WARS1
	XAF1
	XCL1
	ZBP1
	ZNFX1

### Sheet: SuppFig8G
Source: Mostafa et al., BMC Med. Gen. 2019
Corticosteroid_Response
BCL6
BIRC3
CEBPD
ERRFI1
FBXL16
FKBP5
GADD45B
IRS2
KLF9
PDK4
PER1
RGCC
RGS2
SEC14L2
SLC16A12
TFCP2L1
TSC22D3
