## Supplementary Table 6 for "Unique nasal cell states induced by common pediatric respiratory viruses"

### Sheet: Fig5B_ligands_tested
immune_ligands
IFNA1
IFNA2
IFNB1
IFNG
IFNE
IFNK
IFNL1
IFNL2
IFNL3
IL1A
IL1B
IL2
IL3
IL4
IL5
IL6
IL7
CXCL8
IL9
IL10
IL11
IL12A
IL12B
IL13
IL15
IL16
IL17A
IL17F
IL18
IL19
IL21
IL22
IL23A
IL24
IL27
IL31
IL33
TNF
TNFSF4
TNFSF8
TNFSF9
TNFSF10
TNFSF11
TNFSF13
TNFSF13B
TNFSF14
TNFSF15
LTA
LTB
CSF1
CSF2
CSF3
CCL2
CCL3
CCL4
CCL5
CCL7
CCL8
CCL11
CCL17
CCL18
CCL19
CCL20
CCL21
CCL22
CCL24
CCL25
CCL27
CCL28
CXCL1
CXCL2
CXCL3
CXCL5
CXCL6
CXCL9
CXCL10
CXCL11
CXCL12
CXCL13
CXCL14
CXCL16
CXCL17

### Sheet: Fig5B_ligands_DE
viral_group_vs_controls	sender_celltype	ligand	lfc_ligand	p_adj_ligand
SARSCoV2	B.cells	CXCL10	4.7	2.61e-06
SARSCoV2	B.cells	TNFSF10	2.46	4.04e-05
SARSCoV2	B.cells	TNFSF13B	1.61	0.0249
SARSCoV2	CD4..T.cells	CCL5	-1.95	0.041
SARSCoV2	CD4..T.cells	CXCL10	3.08	0.0257
SARSCoV2	CD4..T.cells	IL22	2.79	0.0276
SARSCoV2	CD4..T.cells	TNFSF10	1.28	0.00801
SARSCoV2	CD8..T.cells	CCL18	-2.53	0.0316
SARSCoV2	CD8..T.cells	CCL20	1.65	0.0194
SARSCoV2	CD8..T.cells	CCL3	1.29	0.0255
SARSCoV2	CD8..T.cells	CCL5	-0.851	0.0199
SARSCoV2	CD8..T.cells	CSF2	2.91	0.0116
SARSCoV2	CD8..T.cells	CXCL10	3.14	3.52e-05
SARSCoV2	CD8..T.cells	CXCL13	2.53	0.00252
SARSCoV2	CD8..T.cells	TNF	1.58	0.00994
SARSCoV2	CD8..T.cells	TNFSF10	2.46	1.53e-08
SARSCoV2	CD8..T.cells	TNFSF13B	1.99	0.000133
SARSCoV2	CD8..T.cells	TNFSF14	0.891	0.0189
SARSCoV2	cDC1	CCL19	7.24	9.56e-05
SARSCoV2	cDC1	CCL2	6.44	0.000287
SARSCoV2	cDC1	CCL4	3.46	0.0149
SARSCoV2	cDC1	CXCL10	6.02	4.35e-09
SARSCoV2	cDC1	CXCL11	5.64	0.00595
SARSCoV2	cDC1	CXCL9	3.3	9.56e-05
SARSCoV2	cDC1	IL27	4.2	0.0135
SARSCoV2	cDC1	TNFSF10	2.82	7.91e-05
SARSCoV2	gd.T.cells	CCL3	2.65	0.0122
SARSCoV2	gd.T.cells	CCL4	2.38	0.00014
SARSCoV2	gd.T.cells	CSF1	1.84	0.0117
SARSCoV2	gd.T.cells	CSF2	4.4	0.00263
SARSCoV2	gd.T.cells	CXCL10	4.58	7.93e-05
SARSCoV2	gd.T.cells	IL1B	3.46	0.0157
SARSCoV2	gd.T.cells	LTB	-1.06	0.0297
SARSCoV2	gd.T.cells	TNFSF10	2.84	6.7e-09
SARSCoV2	gd.T.cells	TNFSF13B	2.63	3e-07
SARSCoV2	LTi.cells	TNFSF10	2.9	0.00574
SARSCoV2	Macrophages	CCL19	2.26	0.00706
SARSCoV2	Macrophages	CCL22	-2.03	0.0357
SARSCoV2	Macrophages	CCL8	5.28	1.23e-08
SARSCoV2	Macrophages	CSF1	1.73	0.0195
SARSCoV2	Macrophages	CXCL10	5.28	1.23e-10
SARSCoV2	Macrophages	CXCL11	6.97	2.66e-13
SARSCoV2	Macrophages	CXCL13	3.87	0.00111
SARSCoV2	Macrophages	CXCL9	2.19	0.00145
SARSCoV2	Macrophages	IFNB1	4.73	2.47e-09
SARSCoV2	Macrophages	IL15	1.47	0.00728
SARSCoV2	Macrophages	IL16	-1.18	0.0194
SARSCoV2	Macrophages	IL27	3	3.54e-06
SARSCoV2	Macrophages	TNFSF10	2.8	3.31e-09
SARSCoV2	Macrophages	TNFSF13B	1.79	9.01e-08
SARSCoV2	Plasmacytoid.DCs	CCL19	6.86	0.0294
SARSCoV2	Plasmacytoid.DCs	CXCL10	8.13	0.00616
SARSCoV2	Plasmacytoid.DCs	IFNA1	10.4	0.0152
SARSCoV2	Plasmacytoid.DCs	IFNA2	10.4	0.0246
SARSCoV2	Plasmacytoid.DCs	IFNB1	7.61	0.0289
SARSCoV2	Plasmacytoid.DCs	TNFSF10	5.72	0.00172
SARSCoV2	Quiescent.T.cells	CCL5	-1.48	0.0025
SARSCoV2	Quiescent.T.cells	CXCL10	5.88	0.00274
RSV	B.cells	CXCL10	3.34	0.000605
RSV	B.cells	CXCL11	3.3	0.00265
RSV	B.cells	CXCL8	2.79	0.000669
RSV	B.cells	TNFSF10	1.73	0.000783
RSV	B.cells	TNFSF13B	1.25	0.0219
RSV	CD4..T.cells	CXCL10	2.89	0.00645
RSV	CD4..T.cells	CXCL8	3.5	0.00388
RSV	CD4..T.cells	IL10	2.34	0.000551
RSV	CD4..T.cells	IL17A	-1.92	0.000862
RSV	CD4..T.cells	TNFSF10	0.859	0.028
RSV	CD4..T.cells	TNFSF14	-1.09	0.0182
RSV	CD8..T.cells	CSF1	-1.08	0.00275
RSV	CD8..T.cells	CXCL10	2.56	3.2e-05
RSV	CD8..T.cells	CXCL11	3.01	2.06e-05
RSV	CD8..T.cells	CXCL13	2.24	0.000796
RSV	CD8..T.cells	CXCL8	2.19	0.000219
RSV	CD8..T.cells	IL10	3.99	0.000108
RSV	CD8..T.cells	IL15	1.35	0.0206
RSV	CD8..T.cells	IL1B	2.26	0.00231
RSV	CD8..T.cells	TNFSF10	1.27	0.000666
RSV	CD8..T.cells	TNFSF13B	1.14	0.00885
RSV	gd.T.cells	CXCL10	3.9	0.000914
RSV	gd.T.cells	CXCL8	2.08	0.0434
RSV	gd.T.cells	IFNG	1.24	0.0252
RSV	gd.T.cells	TNFSF10	1.57	0.00138
RSV	LTi.cells	LTA	-2.21	0.0161
RSV	Macrophages	CCL17	-4.91	8.37e-09
RSV	Macrophages	CCL22	-3.04	1.84e-06
RSV	Macrophages	CCL5	0.924	0.0445
RSV	Macrophages	CCL7	1.78	0.049
RSV	Macrophages	CCL8	4.33	1.84e-07
RSV	Macrophages	CXCL10	4.25	5.56e-09
RSV	Macrophages	CXCL11	4.96	4.03e-09
RSV	Macrophages	CXCL13	3.3	0.00176
RSV	Macrophages	CXCL9	2.17	7.43e-05
RSV	Macrophages	IL15	1.47	0.00029
RSV	Macrophages	IL27	2.25	7.82e-05
RSV	Macrophages	LTB	-1.02	0.0289
RSV	Macrophages	TNFSF10	1.86	2.46e-06
RSV	Macrophages	TNFSF13B	1.57	2.01e-08
RSV	Quiescent.T.cells	CXCL10	4.95	0.0354
RSV	Quiescent.T.cells	LTB	-1.64	0.0131
Rhino	B.cells	CXCL10	2.97	0.0228
Rhino	B.cells	CXCL8	2.72	0.0168
Rhino	CD4..T.cells	CCL3	2.21	0.0115
Rhino	CD4..T.cells	CXCL8	4.05	0.00176
Rhino	CD4..T.cells	IL10	2.55	0.000493
Rhino	CD8..T.cells	CSF1	-1.23	0.00264
Rhino	CD8..T.cells	CXCL10	1.64	0.0456
Rhino	CD8..T.cells	CXCL13	2.46	0.00111
Rhino	CD8..T.cells	CXCL8	1.73	0.0192
Rhino	CD8..T.cells	IL10	4.47	6.12e-05
Rhino	CD8..T.cells	IL1B	1.94	0.04
Rhino	CD8..T.cells	TNFSF13B	1.05	0.0444
Rhino	CD8..T.cells	TNFSF8	0.818	0.0454
Rhino	cDC1	CCL19	5.74	0.037
Rhino	cDC1	CXCL10	3.31	0.0184
Rhino	LTi.cells	IL22	9.63	0.000459
Rhino	LTi.cells	LTA	-3.59	0.000459
Rhino	Macrophages	CCL17	-2.22	0.0054
Rhino	Macrophages	CCL22	-1.57	0.0245
Rhino	Macrophages	CCL8	3.78	3.73e-05
Rhino	Macrophages	CXCL10	3.53	5.28e-06
Rhino	Macrophages	CXCL11	4.43	3.87e-06
Rhino	Macrophages	CXCL13	3.12	0.00748
Rhino	Macrophages	CXCL9	2.55	3.73e-05
Rhino	Macrophages	IL15	1.63	0.000184
Rhino	Macrophages	IL27	2.02	0.00109
Rhino	Macrophages	TNFSF10	1.08	0.0116
Rhino	Macrophages	TNFSF13B	1.2	6.51e-05
Rhino	Plasma.cells	CCL4	-3.44	0.0309

### Sheet: Fig5C-D, SuppFig6A-D
Top 500 prioritized interactions by multinichenet
group	sender_celltype	receiver_celltype	ligand	receptor	id	prioritization_score	prioritization_rank
RSV	gd.T.cells	Macrophages	IFITM1	CD81	IFITM1_CD81_gd.T.cells_Macrophages	0.957584	1
RSV	CD8..T.cells	Macrophages	IFITM1	CD81	IFITM1_CD81_CD8..T.cells_Macrophages	0.938419	2
RSV	NK.cells	Macrophages	IFITM1	CD81	IFITM1_CD81_NK.cells_Macrophages	0.936797	3
RSV	Basal	Macrophages	IFITM1	CD81	IFITM1_CD81_Basal_Macrophages	0.928703	4
RSV	Ciliated	Macrophages	IFITM1	CD81	IFITM1_CD81_Ciliated_Macrophages	0.921499	5
RSV	CD4..T.cells	Macrophages	IL10	IL10RA	IL10_IL10RA_CD4..T.cells_Macrophages	0.921333	6
RSV	CD4..T.cells	Macrophages	IFITM1	CD81	IFITM1_CD81_CD4..T.cells_Macrophages	0.91789	7
RSV	Macrophages	CD4..T.cells	TNF	TNFRSF1B	TNF_TNFRSF1B_Macrophages_CD4..T.cells	0.912848	8
RSV	Goblet	Macrophages	IFITM1	CD81	IFITM1_CD81_Goblet_Macrophages	0.910116	9
SARSCoV2	Club	Squamous	IFITM1	CD81	IFITM1_CD81_Club_Squamous	0.909444	10
RSV	Macrophages	Squamous	TNF	TNFRSF21	TNF_TNFRSF21_Macrophages_Squamous	0.908645	11
RSV	Macrophages	Ciliated	TNF	TNFRSF1A	TNF_TNFRSF1A_Macrophages_Ciliated	0.908225	12
RSV	Macrophages	Goblet	TNF	LTBR	TNF_LTBR_Macrophages_Goblet	0.907073	13
RSV	B.cells	Macrophages	IFITM1	CD81	IFITM1_CD81_B.cells_Macrophages	0.903808	14
RSV	Macrophages	Macrophages	IFITM1	CD81	IFITM1_CD81_Macrophages_Macrophages	0.901584	15
RSV	gd.T.cells	B.cells	IFITM1	CD81	IFITM1_CD81_gd.T.cells_B.cells	0.901203	16
RSV	NK.cells	Macrophages	IFNG	IFNGR2	IFNG_IFNGR2_NK.cells_Macrophages	0.900713	17
RSV	gd.T.cells	Macrophages	IFNG	IFNGR2	IFNG_IFNGR2_gd.T.cells_Macrophages	0.900496	18
SARSCoV2	Club	Macrophages	IFITM1	CD81	IFITM1_CD81_Club_Macrophages	0.900092	19
RSV	Macrophages	Ciliated	TNF	TNFRSF21	TNF_TNFRSF21_Macrophages_Ciliated	0.90006	20
RSV	gd.T.cells	CD8..T.cells	IFITM1	CD81	IFITM1_CD81_gd.T.cells_CD8..T.cells	0.900055	21
RSV	Macrophages	CD8..T.cells	TNF	TNFRSF1B	TNF_TNFRSF1B_Macrophages_CD8..T.cells	0.89734	22
Control	Basal	Basal	BMP7	BMPR1B	BMP7_BMPR1B_Basal_Basal	0.89612	23
RSV	Macrophages	Basal	TNF	TNFRSF1A	TNF_TNFRSF1A_Macrophages_Basal	0.896071	24
RSV	Ciliated	Macrophages	BST2	LILRB3	BST2_LILRB3_Ciliated_Macrophages	0.895932	25
RSV	Macrophages	Ionocytes	TNF	TNFRSF21	TNF_TNFRSF21_Macrophages_Ionocytes	0.895024	26
RSV	gd.T.cells	Goblet	IFITM1	CD81	IFITM1_CD81_gd.T.cells_Goblet	0.89478	27
RSV	Basal	Macrophages	BST2	LILRB3	BST2_LILRB3_Basal_Macrophages	0.894625	28
RSV	Macrophages	Ciliated	TNF	LTBR	TNF_LTBR_Macrophages_Ciliated	0.893821	29
SARSCoV2	Ciliated	Squamous	IFITM1	CD81	IFITM1_CD81_Ciliated_Squamous	0.893065	30
RSV	Macrophages	Ionocytes	CXCL10	SDC4	CXCL10_SDC4_Macrophages_Ionocytes	0.892737	31
SARSCoV2	Club	Goblet	IFITM1	CD81	IFITM1_CD81_Club_Goblet	0.891168	32
RSV	Macrophages	CD8..T.cells	CD274	PDCD1	CD274_PDCD1_Macrophages_CD8..T.cells	0.890686	33
RSV	Macrophages	NK.cells	SIRPA	CD69	SIRPA_CD69_Macrophages_NK.cells	0.889392	34
RSV	Macrophages	Ciliated	CXCL10	SDC4	CXCL10_SDC4_Macrophages_Ciliated	0.888941	35
SARSCoV2	Goblet	Squamous	IFITM1	CD81	IFITM1_CD81_Goblet_Squamous	0.888361	36
RSV	Macrophages	B.cells	TNFSF13B	TNFRSF13B	TNFSF13B_TNFRSF13B_Macrophages_B.cells	0.887838	37
Rhino	Macrophages	CD4..T.cells	EBI3	IL6ST	EBI3_IL6ST_Macrophages_CD4..T.cells	0.887474	38
RSV	Macrophages	Macrophages	BST2	LILRB3	BST2_LILRB3_Macrophages_Macrophages	0.886409	39
RSV	Macrophages	Macrophages	LILRB2	SIGLEC10	LILRB2_SIGLEC10_Macrophages_Macrophages	0.88551	40
RSV	Macrophages	Ciliated	SIRPA	CD47	SIRPA_CD47_Macrophages_Ciliated	0.883558	41
RSV	Macrophages	NK.cells	ICAM1	MSN	ICAM1_MSN_Macrophages_NK.cells	0.883446	42
RSV	gd.T.cells	CD4..T.cells	IFITM1	CD81	IFITM1_CD81_gd.T.cells_CD4..T.cells	0.883119	43
RSV	CD4..T.cells	CD4..T.cells	IL10	IL10RA	IL10_IL10RA_CD4..T.cells_CD4..T.cells	0.883039	44
RSV	CD8..T.cells	Macrophages	BST2	LILRB3	BST2_LILRB3_CD8..T.cells_Macrophages	0.882729	45
RSV	CD8..T.cells	B.cells	IFITM1	CD81	IFITM1_CD81_CD8..T.cells_B.cells	0.882038	46
RSV	Squamous	Macrophages	BST2	LILRB3	BST2_LILRB3_Squamous_Macrophages	0.882	47
Rhino	B.cells	CD4..T.cells	EBI3	IL6ST	EBI3_IL6ST_B.cells_CD4..T.cells	0.881996	48
RSV	Basal	Macrophages	BST2	LILRA5	BST2_LILRA5_Basal_Macrophages	0.881828	49
RSV	CD8..T.cells	CD8..T.cells	IFITM1	CD81	IFITM1_CD81_CD8..T.cells_CD8..T.cells	0.88089	50
RSV	NK.cells	B.cells	IFITM1	CD81	IFITM1_CD81_NK.cells_B.cells	0.880416	51
RSV	Goblet	Macrophages	BST2	LILRB3	BST2_LILRB3_Goblet_Macrophages	0.88023	52
RSV	Ciliated	Ciliated	LAMA5	ITGB4	LAMA5_ITGB4_Ciliated_Ciliated	0.879741	53
RSV	NK.cells	CD8..T.cells	IFITM1	CD81	IFITM1_CD81_NK.cells_CD8..T.cells	0.879268	54
Control	Ciliated	CD8..T.cells	LAMA2	ITGA1	LAMA2_ITGA1_Ciliated_CD8..T.cells	0.879005	55
RSV	Ciliated	Macrophages	BST2	LILRA5	BST2_LILRA5_Ciliated_Macrophages	0.878968	56
RSV	Macrophages	Macrophages	IL15	IL15RA	IL15_IL15RA_Macrophages_Macrophages	0.87823	57
SARSCoV2	Basal	Squamous	IFITM1	CD81	IFITM1_CD81_Basal_Squamous	0.877867	58
RSV	Macrophages	Macrophages	TNF	TNFRSF1B	TNF_TNFRSF1B_Macrophages_Macrophages	0.877067	59
RSV	Ciliated	Ciliated	LAMA5	ITGA3	LAMA5_ITGA3_Ciliated_Ciliated	0.876987	60
Control	Squamous	Squamous	IL36G	IFNAR1	IL36G_IFNAR1_Squamous_Squamous	0.876761	61
RSV	Macrophages	Ciliated	ADAM17	MUC1	ADAM17_MUC1_Macrophages_Ciliated	0.876271	62
RSV	Quiescent.T.cells	Macrophages	IFITM1	CD81	IFITM1_CD81_Quiescent.T.cells_Macrophages	0.876137	63
RSV	B.cells	Macrophages	BST2	LILRB3	BST2_LILRB3_B.cells_Macrophages	0.875449	64
RSV	Macrophages	Ciliated	SIGLEC1	CD47	SIGLEC1_CD47_Macrophages_Ciliated	0.874933	65
RSV	Ciliated	Macrophages	SAA1	FPR1	SAA1_FPR1_Ciliated_Macrophages	0.874806	66
SARSCoV2	Ciliated	Goblet	IFITM1	CD81	IFITM1_CD81_Ciliated_Goblet	0.87479	67
RSV	Squamous	Macrophages	IFITM1	CD81	IFITM1_CD81_Squamous_Macrophages	0.87393	68
RSV	Macrophages	Goblet	TNF	TNFRSF1A	TNF_TNFRSF1A_Macrophages_Goblet	0.873324	69
RSV	Macrophages	CD4..T.cells	SIRPA	TIGIT	SIRPA_TIGIT_Macrophages_CD4..T.cells	0.873318	70
Rhino	NK.cells	B.cells	IFNG	IFNGR2	IFNG_IFNGR2_NK.cells_B.cells	0.873085	71
Rhino	NK.cells	Macrophages	IFNG	IFNGR1	IFNG_IFNGR1_NK.cells_Macrophages	0.872577	72
RSV	NK.cells	NK.cells	GZMB	IGF2R	GZMB_IGF2R_NK.cells_NK.cells	0.872541	73
RSV	Basal	B.cells	IFITM1	CD81	IFITM1_CD81_Basal_B.cells	0.872322	74
RSV	Macrophages	Ciliated	APOE	LDLR	APOE_LDLR_Macrophages_Ciliated	0.872116	75
RSV	Ionocytes	Macrophages	BST2	LILRB3	BST2_LILRB3_Ionocytes_Macrophages	0.872001	76
SARSCoV2	CD8..T.cells	Squamous	IFITM1	CD81	IFITM1_CD81_CD8..T.cells_Squamous	0.871894	77
RSV	Macrophages	Ciliated	ICAM1	EGFR	ICAM1_EGFR_Macrophages_Ciliated	0.871774	78
Control	Ionocytes	Club	IGF1	ITGAV	IGF1_ITGAV_Ionocytes_Club	0.871617	79
RSV	CD8..T.cells	Goblet	IFITM1	CD81	IFITM1_CD81_CD8..T.cells_Goblet	0.871447	80
RSV	Basal	CD8..T.cells	IFITM1	CD81	IFITM1_CD81_Basal_CD8..T.cells	0.871174	81
RSV	Macrophages	Ionocytes	TNF	TNFRSF1A	TNF_TNFRSF1A_Macrophages_Ionocytes	0.870987	82
RSV	CD4..T.cells	Macrophages	BST2	LILRB3	BST2_LILRB3_CD4..T.cells_Macrophages	0.870975	83
RSV	Club	Macrophages	BST2	LILRB3	BST2_LILRB3_Club_Macrophages	0.870437	84
Control	Ciliated	CD8..T.cells	COL21A1	ITGA1	COL21A1_ITGA1_Ciliated_CD8..T.cells	0.870193	85
SARSCoV2	Goblet	Goblet	IFITM1	CD81	IFITM1_CD81_Goblet_Goblet	0.870086	86
RSV	CD8..T.cells	Macrophages	BST2	LILRA5	BST2_LILRA5_CD8..T.cells_Macrophages	0.869932	87
Rhino	CD4..T.cells	CD8..T.cells	IL10	IL10RA	IL10_IL10RA_CD4..T.cells_CD8..T.cells	0.869901	88
RSV	NK.cells	Goblet	IFITM1	CD81	IFITM1_CD81_NK.cells_Goblet	0.869826	89
RSV	Macrophages	Macrophages	BST2	LILRA5	BST2_LILRA5_Macrophages_Macrophages	0.869446	90
RSV	Ionocytes	Macrophages	IFITM1	CD81	IFITM1_CD81_Ionocytes_Macrophages	0.869435	91
SARSCoV2	Squamous	Squamous	IFITM1	CD81	IFITM1_CD81_Squamous_Squamous	0.869324	92
RSV	Deuterosomal	Macrophages	IFITM1	CD81	IFITM1_CD81_Deuterosomal_Macrophages	0.869225	93
RSV	Macrophages	CD4..T.cells	GRN	TNFRSF1B	GRN_TNFRSF1B_Macrophages_CD4..T.cells	0.869102	94
RSV	gd.T.cells	Macrophages	BST2	LILRB3	BST2_LILRB3_gd.T.cells_Macrophages	0.869057	95
RSV	Macrophages	Macrophages	CCL3	CCR1	CCL3_CCR1_Macrophages_Macrophages	0.868571	96
SARSCoV2	Macrophages	Goblet	B2M	TAP2	B2M_TAP2_Macrophages_Goblet	0.868552	97
RSV	Macrophages	CD4..T.cells	CD80	CTLA4	CD80_CTLA4_Macrophages_CD4..T.cells	0.868473	98
Rhino	Macrophages	Squamous	TNF	TNFRSF1A	TNF_TNFRSF1A_Macrophages_Squamous	0.868355	99
RSV	Ciliated	Ciliated	LAMA5	ITGA6	LAMA5_ITGA6_Ciliated_Ciliated	0.868353	100
RSV	NK.cells	Macrophages	BST2	LILRB3	BST2_LILRB3_NK.cells_Macrophages	0.868186	101
RSV	Macrophages	Macrophages	SIRPA	LRPAP1	SIRPA_LRPAP1_Macrophages_Macrophages	0.868005	102
RSV	gd.T.cells	Macrophages	IFNG	IFNGR1	IFNG_IFNGR1_gd.T.cells_Macrophages	0.867958	103
SARSCoV2	gd.T.cells	Squamous	IFITM1	CD81	IFITM1_CD81_gd.T.cells_Squamous	0.867393	104
RSV	Club	Macrophages	CSF3	CSF3R	CSF3_CSF3R_Club_Macrophages	0.867347	105
RSV	Ciliated	Ciliated	LAMB3	ITGB4	LAMB3_ITGB4_Ciliated_Ciliated	0.867299	106
RSV	Macrophages	CD8..T.cells	IL15	IL2RG	IL15_IL2RG_Macrophages_CD8..T.cells	0.867155	107
RSV	NK.cells	Ciliated	IFNG	IFNGR2	IFNG_IFNGR2_NK.cells_Ciliated	0.867127	108
Control	Ciliated	Basal	ANG	EGFR	ANG_EGFR_Ciliated_Basal	0.866838	109
RSV	Macrophages	B.cells	TNFSF13B	TNFRSF13C	TNFSF13B_TNFRSF13C_Macrophages_B.cells	0.866622	110
RSV	NK.cells	CD4..T.cells	IFITM1	CD81	IFITM1_CD81_NK.cells_CD4..T.cells	0.866498	111
Control	Ciliated	Club	ANG	EGFR	ANG_EGFR_Ciliated_Club	0.866311	112
RSV	Macrophages	Macrophages	TNF	TNFRSF1A	TNF_TNFRSF1A_Macrophages_Macrophages	0.865945	113
RSV	Macrophages	NK.cells	ICAM1	IL2RG	ICAM1_IL2RG_Macrophages_NK.cells	0.865797	114
RSV	Ciliated	Macrophages	CD47	SIGLEC1	CD47_SIGLEC1_Ciliated_Macrophages	0.865761	115
RSV	CD8..T.cells	NK.cells	GZMB	IGF2R	GZMB_IGF2R_CD8..T.cells_NK.cells	0.865341	116
RSV	Macrophages	Basal	TNF	TNFRSF21	TNF_TNFRSF21_Macrophages_Basal	0.865262	117
RSV	Ciliated	B.cells	IFITM1	CD81	IFITM1_CD81_Ciliated_B.cells	0.865118	118
RSV	Squamous	Macrophages	BST2	LILRA5	BST2_LILRA5_Squamous_Macrophages	0.865037	119
SARSCoV2	Club	cDC1	BST2	LILRA5	BST2_LILRA5_Club_cDC1	0.864973	120
RSV	Macrophages	Macrophages	LILRB4	LAIR1	LILRB4_LAIR1_Macrophages_Macrophages	0.86418	121
RSV	Ciliated	CD4..T.cells	CRLF1	IL6ST	CRLF1_IL6ST_Ciliated_CD4..T.cells	0.864129	122
RSV	Ciliated	CD8..T.cells	IFITM1	CD81	IFITM1_CD81_Ciliated_CD8..T.cells	0.86397	123
RSV	CD8..T.cells	CD4..T.cells	IFITM1	CD81	IFITM1_CD81_CD8..T.cells_CD4..T.cells	0.863953	124
RSV	Macrophages	CD4..T.cells	ICAM1	IL2RA	ICAM1_IL2RA_Macrophages_CD4..T.cells	0.86379	125
RSV	Macrophages	Club	TNF	TNFRSF21	TNF_TNFRSF21_Macrophages_Club	0.863378	126
RSV	Goblet	Macrophages	BST2	LILRA5	BST2_LILRA5_Goblet_Macrophages	0.863267	127
Rhino	Macrophages	CD4..T.cells	PTPRC	CD247	PTPRC_CD247_Macrophages_CD4..T.cells	0.863033	128
RSV	CD4..T.cells	CD4..T.cells	PTPRC	CD247	PTPRC_CD247_CD4..T.cells_CD4..T.cells	0.862904	129
RSV	gd.T.cells	Ciliated	IFNG	IFNGR2	IFNG_IFNGR2_gd.T.cells_Ciliated	0.862744	130
Control	Macrophages	Goblet	JAML	CXADR	JAML_CXADR_Macrophages_Goblet	0.862673	131
RSV	B.cells	Macrophages	BST2	LILRA5	BST2_LILRA5_B.cells_Macrophages	0.862652	132
SARSCoV2	Club	Club	LGALS9	CD47	LGALS9_CD47_Club_Club	0.862617	133
RSV	Macrophages	CD8..T.cells	ICAM1	MSN	ICAM1_MSN_Macrophages_CD8..T.cells	0.862567	134
RSV	Macrophages	Macrophages	ICAM1	ITGB2	ICAM1_ITGB2_Macrophages_Macrophages	0.862492	135
RSV	Club	Macrophages	CSF3	CSF1R	CSF3_CSF1R_Club_Macrophages	0.862307	136
RSV	Macrophages	Ciliated	ITGB2	CD82	ITGB2_CD82_Macrophages_Ciliated	0.861842	137
RSV	Macrophages	NK.cells	SIRPA	LRPAP1	SIRPA_LRPAP1_Macrophages_NK.cells	0.861829	138
RSV	Basal	Goblet	IFITM1	CD81	IFITM1_CD81_Basal_Goblet	0.861732	139
RSV	CD4..T.cells	B.cells	IFITM1	CD81	IFITM1_CD81_CD4..T.cells_B.cells	0.861509	140
RSV	Goblet	Goblet	TFF1	MUC5AC	TFF1_MUC5AC_Goblet_Goblet	0.86109	141
RSV	CD4..T.cells	CD4..T.cells	PTPRC	CD4	PTPRC_CD4_CD4..T.cells_CD4..T.cells	0.8609	142
RSV	Ciliated	Ionocytes	MDK	SDC4	MDK_SDC4_Ciliated_Ionocytes	0.86057	143
Control	Ionocytes	Ionocytes	SEMA3C	NRP1	SEMA3C_NRP1_Ionocytes_Ionocytes	0.860465	144
Rhino	Macrophages	CD8..T.cells	EBI3	IL6ST	EBI3_IL6ST_Macrophages_CD8..T.cells	0.860431	145
RSV	Ciliated	Ciliated	LAMB3	ITGA3	LAMB3_ITGA3_Ciliated_Ciliated	0.860379	146
RSV	CD4..T.cells	CD8..T.cells	IFITM1	CD81	IFITM1_CD81_CD4..T.cells_CD8..T.cells	0.860361	147
RSV	Macrophages	Ciliated	TGFBI	ITGB4	TGFBI_ITGB4_Macrophages_Ciliated	0.860353	148
SARSCoV2	Macrophages	Ciliated	B2M	TAP2	B2M_TAP2_Macrophages_Ciliated	0.859948	149
RSV	Ciliated	Ciliated	CDCP1	EGFR	CDCP1_EGFR_Ciliated_Ciliated	0.859767	150
RSV	Goblet	Ciliated	MMP14	ADAM9	MMP14_ADAM9_Goblet_Ciliated	0.859273	151
RSV	NK.cells	CD4..T.cells	GZMB	IGF2R	GZMB_IGF2R_NK.cells_CD4..T.cells	0.85926	152
RSV	gd.T.cells	gd.T.cells	IFITM1	CD81	IFITM1_CD81_gd.T.cells_gd.T.cells	0.858743	153
RSV	Quiescent.T.cells	Macrophages	BST2	LILRB3	BST2_LILRB3_Quiescent.T.cells_Macrophages	0.85866	154
RSV	Ciliated	Macrophages	SAA1	TLR2	SAA1_TLR2_Ciliated_Macrophages	0.858654	155
RSV	Squamous	Ciliated	LAMC2	ITGB4	LAMC2_ITGB4_Squamous_Ciliated	0.858533	156
RSV	Macrophages	NK.cells	ADAM17	NOTCH1	ADAM17_NOTCH1_Macrophages_NK.cells	0.858197	157
RSV	CD4..T.cells	Macrophages	BST2	LILRA5	BST2_LILRA5_CD4..T.cells_Macrophages	0.858178	158
RSV	NK.cells	Ciliated	MSN	SLC9A1	MSN_SLC9A1_NK.cells_Ciliated	0.857963	159
RSV	Ciliated	Macrophages	CD47	SIRPA	CD47_SIRPA_Ciliated_Macrophages	0.857812	160
RSV	Macrophages	CD4..T.cells	IL15	IL2RA	IL15_IL2RA_Macrophages_CD4..T.cells	0.857152	161
RSV	Macrophages	Ionocytes	TNF	LTBR	TNF_LTBR_Macrophages_Ionocytes	0.856937	162
RSV	NK.cells	CD4..T.cells	PTPRC	CD4	PTPRC_CD4_NK.cells_CD4..T.cells	0.856932	163
RSV	Macrophages	NK.cells	ADAM17	NOTCH2	ADAM17_NOTCH2_Macrophages_NK.cells	0.856824	164
RSV	Ciliated	NK.cells	MDK	NOTCH2	MDK_NOTCH2_Ciliated_NK.cells	0.856259	165
SARSCoV2	CD8..T.cells	Goblet	B2M	TAP2	B2M_TAP2_CD8..T.cells_Goblet	0.856255	166
RSV	CD8..T.cells	CD4..T.cells	GZMB	IGF2R	GZMB_IGF2R_CD8..T.cells_CD4..T.cells	0.856227	167
RSV	CD4..T.cells	CD4..T.cells	CD28	CD4	CD28_CD4_CD4..T.cells_CD4..T.cells	0.856126	168
RSV	Goblet	Ciliated	COL1A1	ITGA3	COL1A1_ITGA3_Goblet_Ciliated	0.855915	169
SARSCoV2	Squamous	Club	LGALS9	CD47	LGALS9_CD47_Squamous_Club	0.855869	170
RSV	CD4..T.cells	NK.cells	PTPRC	CD247	PTPRC_CD247_CD4..T.cells_NK.cells	0.855704	171
Rhino	Macrophages	CD4..T.cells	CD86	CTLA4	CD86_CTLA4_Macrophages_CD4..T.cells	0.855607	172
RSV	NK.cells	Macrophages	BST2	LILRA5	BST2_LILRA5_NK.cells_Macrophages	0.855389	173
RSV	Ionocytes	Macrophages	BST2	LILRA5	BST2_LILRA5_Ionocytes_Macrophages	0.855038	174
Rhino	B.cells	CD8..T.cells	EBI3	IL6ST	EBI3_IL6ST_B.cells_CD8..T.cells	0.854953	175
RSV	NK.cells	CD4..T.cells	PTPRC	CD247	PTPRC_CD247_NK.cells_CD4..T.cells	0.854769	176
Control	CD8..T.cells	Goblet	JAML	CXADR	JAML_CXADR_CD8..T.cells_Goblet	0.854754	177
RSV	Goblet	Ionocytes	MDK	SDC4	MDK_SDC4_Goblet_Ionocytes	0.854379	178
RSV	Basal	CD4..T.cells	IFITM1	CD81	IFITM1_CD81_Basal_CD4..T.cells	0.854237	179
RSV	Deuterosomal	Macrophages	BST2	LILRB3	BST2_LILRB3_Deuterosomal_Macrophages	0.854003	180
RSV	CD4..T.cells	CD4..T.cells	CD28	CD247	CD28_CD247_CD4..T.cells_CD4..T.cells	0.853963	181
RSV	Macrophages	CD4..T.cells	CD80	CD28	CD80_CD28_Macrophages_CD4..T.cells	0.853787	182
RSV	Goblet	B.cells	IFITM1	CD81	IFITM1_CD81_Goblet_B.cells	0.853735	183
RSV	Macrophages	gd.T.cells	EBI3	IL6ST	EBI3_IL6ST_Macrophages_gd.T.cells	0.853571	184
SARSCoV2	Macrophages	Club	LGALS9	CD47	LGALS9_CD47_Macrophages_Club	0.853529	185
RSV	Club	Macrophages	BST2	LILRA5	BST2_LILRA5_Club_Macrophages	0.853474	186
RSV	CD8..T.cells	Macrophages	IFNG	IFNGR2	IFNG_IFNGR2_CD8..T.cells_Macrophages	0.853466	187
RSV	Macrophages	Ciliated	TGFBI	ITGA3	TGFBI_ITGA3_Macrophages_Ciliated	0.853433	188
RSV	NK.cells	Ionocytes	IFNG	IFNGR2	IFNG_IFNGR2_NK.cells_Ionocytes	0.853368	189
RSV	Macrophages	Ciliated	SIRPA	LRPAP1	SIRPA_LRPAP1_Macrophages_Ciliated	0.853342	190
RSV	gd.T.cells	Ionocytes	IFNG	IFNGR2	IFNG_IFNGR2_gd.T.cells_Ionocytes	0.853151	191
RSV	Macrophages	Ciliated	B2M	TAP1	B2M_TAP1_Macrophages_Ciliated	0.853145	192
SARSCoV2	Club	Basal	IFITM1	CD81	IFITM1_CD81_Club_Basal	0.853026	193
RSV	Goblet	CD8..T.cells	IFITM1	CD81	IFITM1_CD81_Goblet_CD8..T.cells	0.852587	194
RSV	Macrophages	CD8..T.cells	ICAM1	IL2RG	ICAM1_IL2RG_Macrophages_CD8..T.cells	0.852388	195
RSV	CD4..T.cells	CD8..T.cells	PTPRC	CD247	PTPRC_CD247_CD4..T.cells_CD8..T.cells	0.852366	196
RSV	Macrophages	Macrophages	B2M	LILRB1	B2M_LILRB1_Macrophages_Macrophages	0.852214	197
SARSCoV2	Macrophages	Club	B2M	TAP2	B2M_TAP2_Macrophages_Club	0.852183	198
SARSCoV2	Macrophages	Ciliated	CCL8	ACKR4	CCL8_ACKR4_Macrophages_Ciliated	0.852135	199
RSV	gd.T.cells	Macrophages	BST2	LILRA5	BST2_LILRA5_gd.T.cells_Macrophages	0.852093	200
Control	Squamous	Basal	ANXA1	EGFR	ANXA1_EGFR_Squamous_Basal	0.852001	201
RSV	Macrophages	Macrophages	CCL4	CCR1	CCL4_CCR1_Macrophages_Macrophages	0.851947	202
SARSCoV2	gd.T.cells	Goblet	B2M	TAP2	B2M_TAP2_gd.T.cells_Goblet	0.851895	203
RSV	Macrophages	CD4..T.cells	ICAM1	IL2RG	ICAM1_IL2RG_Macrophages_CD4..T.cells	0.851834	204
RSV	CD4..T.cells	CD4..T.cells	IFITM1	CD81	IFITM1_CD81_CD4..T.cells_CD4..T.cells	0.851758	205
RSV	Ciliated	Ciliated	LAMB3	ITGA6	LAMB3_ITGA6_Ciliated_Ciliated	0.851745	206
RSV	NK.cells	NK.cells	PTPRC	CD247	PTPRC_CD247_NK.cells_NK.cells	0.851736	207
RSV	Squamous	Ciliated	LAMC2	ITGA3	LAMC2_ITGA3_Squamous_Ciliated	0.851613	208
Control	Basal	Basal	BMP7	ACVR2A	BMP7_ACVR2A_Basal_Basal	0.85156	209
RSV	Goblet	Ciliated	CEACAM6	UXS1	CEACAM6_UXS1_Goblet_Ciliated	0.851359	210
RSV	Macrophages	Macrophages	ADAM17	IL6R	ADAM17_IL6R_Macrophages_Macrophages	0.851328	211
RSV	Macrophages	Macrophages	C1QB	LRP1	C1QB_LRP1_Macrophages_Macrophages	0.851203	212
RSV	Ciliated	CD4..T.cells	IFITM1	CD81	IFITM1_CD81_Ciliated_CD4..T.cells	0.8512	213
SARSCoV2	Squamous	Goblet	IFITM1	CD81	IFITM1_CD81_Squamous_Goblet	0.851048	214
SARSCoV2	Club	Goblet	B2M	TAP2	B2M_TAP2_Club_Goblet	0.851004	215
SARSCoV2	Squamous	cDC1	BST2	LILRA5	BST2_LILRA5_Squamous_cDC1	0.850962	216
RSV	CD4..T.cells	Goblet	IFITM1	CD81	IFITM1_CD81_CD4..T.cells_Goblet	0.850919	217
RSV	Ionocytes	Ciliated	THBS1	CD47	THBS1_CD47_Ionocytes_Ciliated	0.850912	218
Control	Neurons	Neurons	NECTIN1	NECTIN1	NECTIN1_NECTIN1_Neurons_Neurons	0.850712	219
RSV	CD8..T.cells	Ciliated	CD44	CLDN7	CD44_CLDN7_CD8..T.cells_Ciliated	0.850407	220
Control	Ciliated	CD8..T.cells	COL28A1	ITGA1	COL28A1_ITGA1_Ciliated_CD8..T.cells	0.850392	221
RSV	NK.cells	Macrophages	CCL4	CCR1	CCL4_CCR1_NK.cells_Macrophages	0.850265	222
SARSCoV2	Macrophages	Macrophages	CCL8	CCR1	CCL8_CCR1_Macrophages_Macrophages	0.850179	223
SARSCoV2	Deuterosomal	Squamous	IFITM1	CD81	IFITM1_CD81_Deuterosomal_Squamous	0.850124	224
RSV	CD8..T.cells	Squamous	MSN	SLC9A1	MSN_SLC9A1_CD8..T.cells_Squamous	0.850095	225
RSV	Goblet	NK.cells	MDK	NOTCH2	MDK_NOTCH2_Goblet_NK.cells	0.850068	226
RSV	Macrophages	CD4..T.cells	CD72	CD5	CD72_CD5_Macrophages_CD4..T.cells	0.849808	227
SARSCoV2	Goblet	Club	LGALS9	CD47	LGALS9_CD47_Goblet_Club	0.849635	228
RSV	Ionocytes	Ciliated	FGF13	EGFR	FGF13_EGFR_Ionocytes_Ciliated	0.849599	229
RSV	Macrophages	NK.cells	B2M	KLRC1	B2M_KLRC1_Macrophages_NK.cells	0.849572	230
RSV	Macrophages	Ciliated	TIMP2	ITGA3	TIMP2_ITGA3_Macrophages_Ciliated	0.849535	231
RSV	Club	Ciliated	CEACAM6	UXS1	CEACAM6_UXS1_Club_Ciliated	0.84938	232
RSV	Squamous	Squamous	OCLN	OCLN	OCLN_OCLN_Squamous_Squamous	0.849306	233
Control	Ciliated	Ciliated	LAMA2	ITGA9	LAMA2_ITGA9_Ciliated_Ciliated	0.849273	234
RSV	Macrophages	Club	ADAM17	MUC1	ADAM17_MUC1_Macrophages_Club	0.849012	235
RSV	Macrophages	Ionocytes	APOE	APP	APOE_APP_Macrophages_Ionocytes	0.848959	236
RSV	CD8..T.cells	Ciliated	MSN	SLC9A1	MSN_SLC9A1_CD8..T.cells_Ciliated	0.848667	237
RSV	Goblet	Ciliated	LGALS9	CD47	LGALS9_CD47_Goblet_Ciliated	0.84859	238
SARSCoV2	Macrophages	Squamous	B2M	TAP1	B2M_TAP1_Macrophages_Squamous	0.848556	239
RSV	Macrophages	Macrophages	PSEN1	PSEN1	PSEN1_PSEN1_Macrophages_Macrophages	0.848509	240
RSV	Macrophages	Ciliated	LGALS9	CD47	LGALS9_CD47_Macrophages_Ciliated	0.848153	241
RSV	Macrophages	Macrophages	SIGLEC1	CD47	SIGLEC1_CD47_Macrophages_Macrophages	0.84794	242
RSV	Macrophages	Macrophages	CD14	PLXND1	CD14_PLXND1_Macrophages_Macrophages	0.84788	243
SARSCoV2	CD8..T.cells	Ciliated	B2M	TAP2	B2M_TAP2_CD8..T.cells_Ciliated	0.84765	244
RSV	Club	Ionocytes	MDK	SDC4	MDK_SDC4_Club_Ionocytes	0.847637	245
RSV	Club	NK.cells	MDK	NOTCH2	MDK_NOTCH2_Club_NK.cells	0.847493	246
RSV	B.cells	B.cells	IFITM1	CD81	IFITM1_CD81_B.cells_B.cells	0.847427	247
RSV	Macrophages	Basal	ADAM17	MUC1	ADAM17_MUC1_Macrophages_Basal	0.846968	248
Control	Ciliated	Ciliated	TCTN1	TMEM67	TCTN1_TMEM67_Ciliated_Ciliated	0.846929	249
RSV	NK.cells	Squamous	MSN	SLC9A1	MSN_SLC9A1_NK.cells_Squamous	0.846892	250
Rhino	CD4..T.cells	CD8..T.cells	IL21	IL2RG	IL21_IL2RG_CD4..T.cells_CD8..T.cells	0.84658	251
RSV	Macrophages	Macrophages	ITGB2	ICAM1	ITGB2_ICAM1_Macrophages_Macrophages	0.846293	252
RSV	B.cells	CD8..T.cells	IFITM1	CD81	IFITM1_CD81_B.cells_CD8..T.cells	0.846279	253
Rhino	Macrophages	CD8..T.cells	PTPRC	CD247	PTPRC_CD247_Macrophages_CD8..T.cells	0.846094	254
RSV	Macrophages	Club	SIRPA	CD47	SIRPA_CD47_Macrophages_Club	0.846032	255
RSV	Club	Macrophages	SAA1	FPR1	SAA1_FPR1_Club_Macrophages	0.84598	256
RSV	Macrophages	Macrophages	LILRB2	IFNGR1	LILRB2_IFNGR1_Macrophages_Macrophages	0.845936	257
Rhino	Macrophages	CD4..T.cells	PTPRC	CD4	PTPRC_CD4_Macrophages_CD4..T.cells	0.845621	258
RSV	Ionocytes	CD4..T.cells	FAM3C	CLEC2D	FAM3C_CLEC2D_Ionocytes_CD4..T.cells	0.845609	259
RSV	Ciliated	Ciliated	GDF15	ERBB2	GDF15_ERBB2_Ciliated_Ciliated	0.8453	260
RSV	Macrophages	Macrophages	SIGLEC9	SIGLEC10	SIGLEC9_SIGLEC10_Macrophages_Macrophages	0.845211	261
RSV	Macrophages	B.cells	IFITM1	CD81	IFITM1_CD81_Macrophages_B.cells	0.845203	262
RSV	Macrophages	CD4..T.cells	IL15	IL2RG	IL15_IL2RG_Macrophages_CD4..T.cells	0.845197	263
Rhino	Macrophages	Ciliated	C1QA	CR1L	C1QA_CR1L_Macrophages_Ciliated	0.844921	264
RSV	Basal	Ciliated	IGFBP3	EGFR	IGFBP3_EGFR_Basal_Ciliated	0.844895	265
RSV	Macrophages	Ciliated	TGFBI	ITGA6	TGFBI_ITGA6_Macrophages_Ciliated	0.844799	266
RSV	Macrophages	Club	SIGLEC1	CD47	SIGLEC1_CD47_Macrophages_Club	0.844709	267
RSV	CD4..T.cells	CD8..T.cells	CD28	CD247	CD28_CD247_CD4..T.cells_CD8..T.cells	0.844446	268
RSV	CD8..T.cells	NK.cells	SELPLG	SELL	SELPLG_SELL_CD8..T.cells_NK.cells	0.84443	269
Rhino	Macrophages	CD8..T.cells	IL15	IL2RB	IL15_IL2RB_Macrophages_CD8..T.cells	0.844376	270
RSV	Macrophages	Macrophages	TNF	LTBR	TNF_LTBR_Macrophages_Macrophages	0.844358	271
Control	CD4..T.cells	Goblet	TGFB1	ITGAV	TGFB1_ITGAV_CD4..T.cells_Goblet	0.844231	272
RSV	NK.cells	CD8..T.cells	PTPRC	CD247	PTPRC_CD247_NK.cells_CD8..T.cells	0.844231	273
RSV	Ciliated	Ciliated	MDK	ITGA6	MDK_ITGA6_Ciliated_Ciliated	0.844198	274
RSV	Macrophages	Ionocytes	CTSD	APP	CTSD_APP_Macrophages_Ionocytes	0.844195	275
Control	CD4..T.cells	Club	TGFB1	ITGAV	TGFB1_ITGAV_CD4..T.cells_Club	0.844181	276
RSV	B.cells	CD4..T.cells	CD48	PDCD1	CD48_PDCD1_B.cells_CD4..T.cells	0.84414	277
RSV	Macrophages	CD8..T.cells	IFITM1	CD81	IFITM1_CD81_Macrophages_CD8..T.cells	0.844055	278
RSV	Goblet	Deuterosomal	TFF1	MUC5AC	TFF1_MUC5AC_Goblet_Deuterosomal	0.844005	279
RSV	Goblet	Macrophages	LGALS9	HAVCR2	LGALS9_HAVCR2_Goblet_Macrophages	0.843902	280
RSV	Ciliated	Ciliated	MDK	SDC4	MDK_SDC4_Ciliated_Ciliated	0.843595	281
RSV	Ionocytes	Ciliated	THBS1	ITGA3	THBS1_ITGA3_Ionocytes_Ciliated	0.843579	282
RSV	Macrophages	Macrophages	LGALS9	HAVCR2	LGALS9_HAVCR2_Macrophages_Macrophages	0.843464	283
SARSCoV2	Basal	cDC1	BST2	LILRA5	BST2_LILRA5_Basal_cDC1	0.843458	284
RSV	CD8..T.cells	Macrophages	CCL3	CCR1	CCL3_CCR1_CD8..T.cells_Macrophages	0.84341	285
SARSCoV2	gd.T.cells	Ciliated	B2M	TAP2	B2M_TAP2_gd.T.cells_Ciliated	0.84329	286
Rhino	Goblet	Ciliated	C3	CR1L	C3_CR1L_Goblet_Ciliated	0.843123	287
Control	Ciliated	cDC1	LAMA2	RPSA	LAMA2_RPSA_Ciliated_cDC1	0.843032	288
RSV	Macrophages	NK.cells	B2M	KLRD1	B2M_KLRD1_Macrophages_NK.cells	0.843014	289
RSV	Goblet	Ciliated	IGFBP3	EGFR	IGFBP3_EGFR_Goblet_Ciliated	0.842977	290
RSV	Macrophages	CD4..T.cells	SIGLEC1	PTPRC	SIGLEC1_PTPRC_Macrophages_CD4..T.cells	0.842805	291
Control	CD8..T.cells	Basal	GDF11	BMPR1B	GDF11_BMPR1B_CD8..T.cells_Basal	0.842777	292
Control	CD8..T.cells	CD8..T.cells	CD99	CD99	CD99_CD99_CD8..T.cells_CD8..T.cells	0.842742	293
RSV	Club	Macrophages	CD47	SIGLEC1	CD47_SIGLEC1_Club_Macrophages	0.842605	294
RSV	Basal	Ionocytes	MDK	SDC4	MDK_SDC4_Basal_Ionocytes	0.842598	295
RSV	Squamous	Ciliated	CEACAM6	UXS1	CEACAM6_UXS1_Squamous_Ciliated	0.842504	296
RSV	Basal	NK.cells	MDK	NOTCH2	MDK_NOTCH2_Basal_NK.cells	0.842454	297
Control	Ionocytes	Ionocytes	SEMA3C	PLXNA2	SEMA3C_PLXNA2_Ionocytes_Ionocytes	0.842429	298
SARSCoV2	Club	Ciliated	B2M	TAP2	B2M_TAP2_Club_Ciliated	0.842399	299
RSV	Ciliated	Ciliated	ADAM17	MUC1	ADAM17_MUC1_Ciliated_Ciliated	0.842252	300
SARSCoV2	Macrophages	Deuterosomal	B2M	TAP2	B2M_TAP2_Macrophages_Deuterosomal	0.842241	301
Rhino	B.cells	CD4..T.cells	PTPRC	CD247	PTPRC_CD247_B.cells_CD4..T.cells	0.842118	302
RSV	Macrophages	NK.cells	EBI3	IL6ST	EBI3_IL6ST_Macrophages_NK.cells	0.842082	303
RSV	Macrophages	CD8..T.cells	B2M	TAP1	B2M_TAP1_Macrophages_CD8..T.cells	0.841942	304
SARSCoV2	Macrophages	Club	B2M	TAP1	B2M_TAP1_Macrophages_Club	0.84171	305
RSV	Goblet	Ciliated	MDK	SDC4	MDK_SDC4_Goblet_Ciliated	0.84157	306
Rhino	gd.T.cells	B.cells	IFNG	IFNGR2	IFNG_IFNGR2_gd.T.cells_B.cells	0.84145	307
Rhino	Macrophages	Deuterosomal	ADAM17	MUC1	ADAM17_MUC1_Macrophages_Deuterosomal	0.841449	308
Rhino	CD4..T.cells	CD4..T.cells	IL21	IL2RG	IL21_IL2RG_CD4..T.cells_CD4..T.cells	0.841127	309
Rhino	Macrophages	NK.cells	IL15	IL2RB	IL15_IL2RB_Macrophages_NK.cells	0.841104	310
RSV	Ciliated	Ciliated	ADAM9	ITGA6	ADAM9_ITGA6_Ciliated_Ciliated	0.841032	311
SARSCoV2	Quiescent.T.cells	Squamous	IFITM1	CD81	IFITM1_CD81_Quiescent.T.cells_Squamous	0.840965	312
RSV	Ionocytes	Macrophages	FAM3C	LAMP1	FAM3C_LAMP1_Ionocytes_Macrophages	0.840777	313
RSV	Macrophages	Ionocytes	B2M	TAP1	B2M_TAP1_Macrophages_Ionocytes	0.840742	314
SARSCoV2	Club	Ciliated	LGALS9	CD47	LGALS9_CD47_Club_Ciliated	0.840572	315
RSV	Macrophages	Macrophages	LILRB2	SIGLEC9	LILRB2_SIGLEC9_Macrophages_Macrophages	0.840566	316
Control	Ionocytes	Ciliated	IGF1	IGF1R	IGF1_IGF1R_Ionocytes_Ciliated	0.840335	317
SARSCoV2	CD8..T.cells	Club	B2M	TAP2	B2M_TAP2_CD8..T.cells_Club	0.839885	318
SARSCoV2	Ionocytes	Club	THBS1	CD47	THBS1_CD47_Ionocytes_Club	0.839837	319
RSV	Macrophages	Ionocytes	B2M	TAP2	B2M_TAP2_Macrophages_Ionocytes	0.839699	320
RSV	NK.cells	Ciliated	IFNG	IFNGR1	IFNG_IFNGR1_NK.cells_Ciliated	0.839664	321
Control	Squamous	CD4..T.cells	DEFB4A	CCR6	DEFB4A_CCR6_Squamous_CD4..T.cells	0.839604	322
RSV	Club	Ciliated	MDK	ITGA6	MDK_ITGA6_Club_Ciliated	0.839598	323
RSV	CD8..T.cells	gd.T.cells	IFITM1	CD81	IFITM1_CD81_CD8..T.cells_gd.T.cells	0.839578	324
Control	Squamous	CD4..T.cells	S100A8	CD69	S100A8_CD69_Squamous_CD4..T.cells	0.839567	325
RSV	NK.cells	NK.cells	GZMB	MCL1	GZMB_MCL1_NK.cells_NK.cells	0.83933	326
RSV	Ciliated	CD4..T.cells	CD47	SIRPG	CD47_SIRPG_Ciliated_CD4..T.cells	0.83917	327
RSV	Macrophages	Goblet	EBI3	IL6ST	EBI3_IL6ST_Macrophages_Goblet	0.839058	328
RSV	Macrophages	Macrophages	SIRPA	CD47	SIRPA_CD47_Macrophages_Macrophages	0.839052	329
RSV	gd.T.cells	NK.cells	IFITM1	CD81	IFITM1_CD81_gd.T.cells_NK.cells	0.838919	330
RSV	Macrophages	Macrophages	SIGLEC7	SIGLEC10	SIGLEC7_SIGLEC10_Macrophages_Macrophages	0.838879	331
RSV	Squamous	Ciliated	LAMC2	ITGA6	LAMC2_ITGA6_Squamous_Ciliated	0.838812	332
SARSCoV2	Macrophages	gd.T.cells	B2M	TAP2	B2M_TAP2_Macrophages_gd.T.cells	0.838646	333
RSV	NK.cells	Squamous	IFITM1	CD81	IFITM1_CD81_NK.cells_Squamous	0.838556	334
RSV	Macrophages	CD4..T.cells	ICAM1	MSN	ICAM1_MSN_Macrophages_CD4..T.cells	0.838478	335
RSV	B.cells	CD4..T.cells	CD86	CTLA4	CD86_CTLA4_B.cells_CD4..T.cells	0.838374	336
RSV	Ionocytes	Ionocytes	BACE2	APP	BACE2_APP_Ionocytes_Ionocytes	0.838323	337
RSV	CD4..T.cells	NK.cells	CD28	CD247	CD28_CD247_CD4..T.cells_NK.cells	0.838316	338
RSV	Macrophages	Goblet	ADAM17	MUC1	ADAM17_MUC1_Macrophages_Goblet	0.838287	339
Rhino	B.cells	Squamous	TNF	TNFRSF1A	TNF_TNFRSF1A_B.cells_Squamous	0.838267	340
RSV	Goblet	Macrophages	SERPING1	LRP1	SERPING1_LRP1_Goblet_Macrophages	0.838176	341
RSV	Macrophages	Macrophages	LRPAP1	SIRPA	LRPAP1_SIRPA_Macrophages_Macrophages	0.838072	342
SARSCoV2	Ciliated	Ciliated	NRG2	NRP2	NRG2_NRP2_Ciliated_Ciliated	0.838019	343
RSV	Goblet	Ciliated	MDK	ITGA6	MDK_ITGA6_Goblet_Ciliated	0.838006	344
SARSCoV2	Macrophages	cDC1	BST2	LILRA5	BST2_LILRA5_Macrophages_cDC1	0.837975	345
RSV	NK.cells	gd.T.cells	IFITM1	CD81	IFITM1_CD81_NK.cells_gd.T.cells	0.837956	346
Control	Ciliated	Ionocytes	LAMA2	ITGA9	LAMA2_ITGA9_Ciliated_Ionocytes	0.837662	347
RSV	Goblet	CD8..T.cells	CD274	PDCD1	CD274_PDCD1_Goblet_CD8..T.cells	0.83755	348
RSV	Quiescent.T.cells	Macrophages	BST2	LILRA5	BST2_LILRA5_Quiescent.T.cells_Macrophages	0.83753	349
RSV	Macrophages	Club	CFD	CFB	CFD_CFB_Macrophages_Club	0.837398	350
RSV	NK.cells	NK.cells	IFNG	IFNGR1	IFNG_IFNGR1_NK.cells_NK.cells	0.837278	351
RSV	gd.T.cells	Ciliated	B2M	TAP1	B2M_TAP1_gd.T.cells_Ciliated	0.837066	352
RSV	Deuterosomal	Macrophages	BST2	LILRA5	BST2_LILRA5_Deuterosomal_Macrophages	0.83704	353
RSV	Ciliated	Ciliated	CFH	CFB	CFH_CFB_Ciliated_Ciliated	0.837023	354
RSV	B.cells	Goblet	IFITM1	CD81	IFITM1_CD81_B.cells_Goblet	0.836836	355
SARSCoV2	Club	Club	ALCAM	ALCAM	ALCAM_ALCAM_Club_Club	0.836698	356
SARSCoV2	Ciliated	Basal	IFITM1	CD81	IFITM1_CD81_Ciliated_Basal	0.836648	357
RSV	Club	Macrophages	LCN2	FCGR2A	LCN2_FCGR2A_Club_Macrophages	0.836534	358
RSV	Macrophages	NK.cells	ITGB2	CD226	ITGB2_CD226_Macrophages_NK.cells	0.836481	359
SARSCoV2	Ionocytes	Squamous	FGF13	EGFR	FGF13_EGFR_Ionocytes_Squamous	0.836415	360
RSV	NK.cells	Squamous	IFNG	IFNGR2	IFNG_IFNGR2_NK.cells_Squamous	0.836302	361
RSV	CD8..T.cells	NK.cells	GZMB	MCL1	GZMB_MCL1_CD8..T.cells_NK.cells	0.836296	362
SARSCoV2	CD8..T.cells	Squamous	B2M	TAP1	B2M_TAP1_CD8..T.cells_Squamous	0.836258	363
Control	Macrophages	Squamous	TIMP1	CD63	TIMP1_CD63_Macrophages_Squamous	0.836226	364
SARSCoV2	Macrophages	Goblet	B2M	TAP1	B2M_TAP1_Macrophages_Goblet	0.836213	365
SARSCoV2	CD8..T.cells	cDC1	BST2	LILRA5	BST2_LILRA5_CD8..T.cells_cDC1	0.836199	366
RSV	Macrophages	CD4..T.cells	CCL3	CCR5	CCL3_CCR5_Macrophages_CD4..T.cells	0.836185	367
RSV	gd.T.cells	Macrophages	B2M	LILRB1	B2M_LILRB1_gd.T.cells_Macrophages	0.836135	368
RSV	gd.T.cells	Squamous	IFNG	IFNGR2	IFNG_IFNGR2_gd.T.cells_Squamous	0.836085	369
RSV	Club	B.cells	IFITM1	CD81	IFITM1_CD81_Club_B.cells	0.835842	370
RSV	Macrophages	CD4..T.cells	CXCL10	CXCR3	CXCL10_CXCR3_Macrophages_CD4..T.cells	0.835817	371
Rhino	CD4..T.cells	gd.T.cells	IL21	IL21R	IL21_IL21R_CD4..T.cells_gd.T.cells	0.835796	372
SARSCoV2	CD8..T.cells	Ciliated	B2M	TAP1	B2M_TAP1_CD8..T.cells_Ciliated	0.835793	373
RSV	NK.cells	Macrophages	CCL5	CCR1	CCL5_CCR1_NK.cells_Macrophages	0.835767	374
RSV	Macrophages	NK.cells	TYROBP	KLRD1	TYROBP_KLRD1_Macrophages_NK.cells	0.835754	375
Rhino	gd.T.cells	CD4..T.cells	PTPRC	CD247	PTPRC_CD247_gd.T.cells_CD4..T.cells	0.835721	376
RSV	Goblet	CD4..T.cells	IFITM1	CD81	IFITM1_CD81_Goblet_CD4..T.cells	0.835651	377
RSV	NK.cells	Macrophages	TNFSF14	TNFRSF14	TNFSF14_TNFRSF14_NK.cells_Macrophages	0.835611	378
RSV	Macrophages	CD8..T.cells	PSEN1	NOTCH1	PSEN1_NOTCH1_Macrophages_CD8..T.cells	0.8356	379
Rhino	Macrophages	CD4..T.cells	IL15	IL2RB	IL15_IL2RB_Macrophages_CD4..T.cells	0.835572	380
SARSCoV2	gd.T.cells	Club	B2M	TAP2	B2M_TAP2_gd.T.cells_Club	0.835525	381
SARSCoV2	Club	Goblet	LGALS9	CD47	LGALS9_CD47_Club_Goblet	0.835293	382
RSV	gd.T.cells	Ciliated	IFNG	IFNGR1	IFNG_IFNGR1_gd.T.cells_Ciliated	0.83528	383
RSV	Ionocytes	Ionocytes	TFPI	SDC4	TFPI_SDC4_Ionocytes_Ionocytes	0.83517	384
RSV	Macrophages	Ciliated	SIGLEC9	MUC1	SIGLEC9_MUC1_Macrophages_Ciliated	0.835152	385
RSV	Macrophages	NK.cells	CD72	SEMA4D	CD72_SEMA4D_Macrophages_NK.cells	0.835149	386
Control	Squamous	CD4..T.cells	DEFB4B	CCR6	DEFB4B_CCR6_Squamous_CD4..T.cells	0.835071	387
RSV	Macrophages	NK.cells	PECAM1	CD38	PECAM1_CD38_Macrophages_NK.cells	0.834912	388
RSV	Macrophages	gd.T.cells	EBI3	IL27RA	EBI3_IL27RA_Macrophages_gd.T.cells	0.834885	389
Control	Ionocytes	Club	IGF1	INSR	IGF1_INSR_Ionocytes_Club	0.834822	390
RSV	Ionocytes	Macrophages	EFNB2	PECAM1	EFNB2_PECAM1_Ionocytes_Macrophages	0.834744	391
RSV	Club	CD8..T.cells	IFITM1	CD81	IFITM1_CD81_Club_CD8..T.cells	0.834694	392
RSV	Club	Macrophages	CD47	SIRPA	CD47_SIRPA_Club_Macrophages	0.834656	393
SARSCoV2	Club	Club	B2M	TAP2	B2M_TAP2_Club_Club	0.834634	394
RSV	Macrophages	Goblet	IFITM1	CD81	IFITM1_CD81_Macrophages_Goblet	0.834613	395
RSV	gd.T.cells	Ciliated	SEMA4D	PLXNB2	SEMA4D_PLXNB2_gd.T.cells_Ciliated	0.834493	396
RSV	Macrophages	CD4..T.cells	CD86	CD28	CD86_CD28_Macrophages_CD4..T.cells	0.83448	397
RSV	Macrophages	Ciliated	SPP1	ITGB6	SPP1_ITGB6_Macrophages_Ciliated	0.834464	398
SARSCoV2	CD8..T.cells	Macrophages	CCL4	CCR1	CCL4_CCR1_CD8..T.cells_Macrophages	0.834324	399
RSV	Macrophages	Ciliated	GRN	TNFRSF1A	GRN_TNFRSF1A_Macrophages_Ciliated	0.834209	400
RSV	Macrophages	Squamous	IL1RN	IL1R1	IL1RN_IL1R1_Macrophages_Squamous	0.834104	401
RSV	Goblet	Basal	TFF1	MUC5AC	TFF1_MUC5AC_Goblet_Basal	0.834058	402
SARSCoV2	Ionocytes	Squamous	FGF13	FGFR2	FGF13_FGFR2_Ionocytes_Squamous	0.834036	403
RSV	Club	Macrophages	SAA1	TLR2	SAA1_TLR2_Club_Macrophages	0.833994	404
Control	Macrophages	Club	HBEGF	ERBB4	HBEGF_ERBB4_Macrophages_Club	0.833963	405
SARSCoV2	Squamous	Ciliated	LGALS9	CD47	LGALS9_CD47_Squamous_Ciliated	0.833823	406
RSV	CD4..T.cells	Ciliated	MSN	SLC9A1	MSN_SLC9A1_CD4..T.cells_Ciliated	0.833652	407
RSV	Club	Ciliated	IGFBP3	EGFR	IGFBP3_EGFR_Club_Ciliated	0.833644	408
RSV	CD8..T.cells	CD4..T.cells	CD48	PDCD1	CD48_PDCD1_CD8..T.cells_CD4..T.cells	0.833565	409
Control	Squamous	Basal	S100A4	EGFR	S100A4_EGFR_Squamous_Basal	0.833562	410
Control	Squamous	Basal	ANXA2	EGFR	ANXA2_EGFR_Squamous_Basal	0.833518	411
RSV	B.cells	CD4..T.cells	IFITM1	CD81	IFITM1_CD81_B.cells_CD4..T.cells	0.833509	412
RSV	gd.T.cells	NK.cells	B2M	KLRC1	B2M_KLRC1_gd.T.cells_NK.cells	0.833493	413
SARSCoV2	Macrophages	Squamous	B2M	TAP2	B2M_TAP2_Macrophages_Squamous	0.833423	414
SARSCoV2	CD8..T.cells	Ciliated	TNF	LTBR	TNF_LTBR_CD8..T.cells_Ciliated	0.833391	415
RSV	B.cells	CD4..T.cells	TNF	TNFRSF1B	TNF_TNFRSF1B_B.cells_CD4..T.cells	0.833336	416
RSV	Macrophages	CD8..T.cells	ADAM17	NOTCH1	ADAM17_NOTCH1_Macrophages_CD8..T.cells	0.833223	417
RSV	Macrophages	NK.cells	SIRPA	CD47	SIRPA_CD47_Macrophages_NK.cells	0.833131	418
RSV	CD4..T.cells	gd.T.cells	PTPRC	CD247	PTPRC_CD247_CD4..T.cells_gd.T.cells	0.833087	419
RSV	Macrophages	Goblet	CFD	CFB	CFD_CFB_Macrophages_Goblet	0.833031	420
RSV	Macrophages	CD4..T.cells	SIGLEC9	CD4	SIGLEC9_CD4_Macrophages_CD4..T.cells	0.833008	421
Control	Ciliated	Basal	PLA2G10	PLA2R1	PLA2G10_PLA2R1_Ciliated_Basal	0.832963	422
RSV	gd.T.cells	NK.cells	IFNG	IFNGR1	IFNG_IFNGR1_gd.T.cells_NK.cells	0.832895	423
SARSCoV2	Quiescent.T.cells	cDC1	BST2	LILRA5	BST2_LILRA5_Quiescent.T.cells_cDC1	0.832866	424
RSV	Squamous	Macrophages	PSEN1	PSEN1	PSEN1_PSEN1_Squamous_Macrophages	0.83286	425
RSV	Squamous	Ciliated	IGFBP3	EGFR	IGFBP3_EGFR_Squamous_Ciliated	0.832798	426
RSV	Macrophages	Macrophages	CCL3L1	CCR1	CCL3L1_CCR1_Macrophages_Macrophages	0.832708	427
SARSCoV2	Club	Ciliated	TNFSF10	TNFRSF10B	TNFSF10_TNFRSF10B_Club_Ciliated	0.832677	428
RSV	NK.cells	Goblet	IFNG	IFNGR2	IFNG_IFNGR2_NK.cells_Goblet	0.832666	429
Control	CD4..T.cells	Basal	TGFB1	ITGB1	TGFB1_ITGB1_CD4..T.cells_Basal	0.832663	430
RSV	CD8..T.cells	CD4..T.cells	TNF	TNFRSF1B	TNF_TNFRSF1B_CD8..T.cells_CD4..T.cells	0.832661	431
RSV	Macrophages	NK.cells	ICAM1	SPN	ICAM1_SPN_Macrophages_NK.cells	0.832583	432
RSV	CD4..T.cells	NK.cells	SELPLG	SELL	SELPLG_SELL_CD4..T.cells_NK.cells	0.832454	433
RSV	gd.T.cells	Goblet	IFNG	IFNGR2	IFNG_IFNGR2_gd.T.cells_Goblet	0.832449	434
RSV	Macrophages	Macrophages	IL15	IL2RG	IL15_IL2RG_Macrophages_Macrophages	0.832441	435
RSV	Ciliated	Ciliated	LAMC2	ITGB4	LAMC2_ITGB4_Ciliated_Ciliated	0.832366	436
RSV	Quiescent.T.cells	Ciliated	B2M	TAP1	B2M_TAP1_Quiescent.T.cells_Ciliated	0.83232	437
RSV	Ciliated	CD4..T.cells	FAM3C	CLEC2D	FAM3C_CLEC2D_Ciliated_CD4..T.cells	0.83229	438
RSV	CD8..T.cells	Ciliated	TNF	TNFRSF1A	TNF_TNFRSF1A_CD8..T.cells_Ciliated	0.832204	439
RSV	Goblet	Squamous	COL1A1	ITGB8	COL1A1_ITGB8_Goblet_Squamous	0.832141	440
RSV	Macrophages	CD8..T.cells	ICAM1	SPN	ICAM1_SPN_Macrophages_CD8..T.cells	0.832107	441
RSV	NK.cells	Ionocytes	CCL5	SDC4	CCL5_SDC4_NK.cells_Ionocytes	0.832038	442
RSV	Macrophages	Ciliated	CFD	CFB	CFD_CFB_Macrophages_Ciliated	0.832024	443
Control	CD4..T.cells	Goblet	TGFB1	ITGB1	TGFB1_ITGB1_CD4..T.cells_Goblet	0.832	444
RSV	Ionocytes	Squamous	EFNB2	EPHB3	EFNB2_EPHB3_Ionocytes_Squamous	0.83197	445
Rhino	Club	Macrophages	RARRES1	NRP2	RARRES1_NRP2_Club_Macrophages	0.831961	446
RSV	NK.cells	Basal	AREG	ERBB3	AREG_ERBB3_NK.cells_Basal	0.83195	447
RSV	CD4..T.cells	Macrophages	CD28	CD80	CD28_CD80_CD4..T.cells_Macrophages	0.831946	448
RSV	NK.cells	NK.cells	MSN	SLC9A1	MSN_SLC9A1_NK.cells_NK.cells	0.831945	449
SARSCoV2	Goblet	Basal	IFITM1	CD81	IFITM1_CD81_Goblet_Basal	0.831944	450
SARSCoV2	gd.T.cells	Squamous	B2M	TAP1	B2M_TAP1_gd.T.cells_Squamous	0.831898	451
SARSCoV2	Deuterosomal	Goblet	IFITM1	CD81	IFITM1_CD81_Deuterosomal_Goblet	0.831848	452
Control	Squamous	Basal	TGFA	EGFR	TGFA_EGFR_Squamous_Basal	0.83184	453
RSV	Macrophages	Ciliated	PSEN1	CDH1	PSEN1_CDH1_Macrophages_Ciliated	0.831825	454
SARSCoV2	gd.T.cells	gd.T.cells	B2M	TAP2	B2M_TAP2_gd.T.cells_gd.T.cells	0.831793	455
Control	CD8..T.cells	Goblet	GDF11	BMPR1B	GDF11_BMPR1B_CD8..T.cells_Goblet	0.831742	456
RSV	Macrophages	Macrophages	CD47	SIGLEC1	CD47_SIGLEC1_Macrophages_Macrophages	0.831605	457
RSV	Macrophages	Squamous	PSEN1	PSEN1	PSEN1_PSEN1_Macrophages_Squamous	0.831397	458
RSV	Quiescent.T.cells	Macrophages	B2M	LILRB1	B2M_LILRB1_Quiescent.T.cells_Macrophages	0.831389	459
RSV	Ciliated	Macrophages	HSPG2	LRP1	HSPG2_LRP1_Ciliated_Macrophages	0.831294	460
RSV	Ciliated	Macrophages	SERPING1	LRP1	SERPING1_LRP1_Ciliated_Macrophages	0.831205	461
RSV	Ciliated	Ciliated	HSPG2	ITGA2	HSPG2_ITGA2_Ciliated_Ciliated	0.831185	462
RSV	gd.T.cells	CD4..T.cells	CD48	PDCD1	CD48_PDCD1_gd.T.cells_CD4..T.cells	0.831162	463
RSV	NK.cells	CD4..T.cells	CCL4	CCR5	CCL4_CCR5_NK.cells_CD4..T.cells	0.831025	464
SARSCoV2	Club	Squamous	B2M	TAP1	B2M_TAP1_Club_Squamous	0.831007	465
RSV	Macrophages	Macrophages	SERPING1	LRP1	SERPING1_LRP1_Macrophages_Macrophages	0.830914	466
SARSCoV2	Ciliated	Club	BTC	ERBB3	BTC_ERBB3_Ciliated_Club	0.830798	467
RSV	Ionocytes	Ciliated	THBS1	ITGA6	THBS1_ITGA6_Ionocytes_Ciliated	0.830778	468
RSV	CD8..T.cells	Macrophages	CD38	PECAM1	CD38_PECAM1_CD8..T.cells_Macrophages	0.830726	469
RSV	Ciliated	Macrophages	MDK	LRP1	MDK_LRP1_Ciliated_Macrophages	0.830721	470
RSV	Macrophages	Goblet	SIRPA	LRPAP1	SIRPA_LRPAP1_Macrophages_Goblet	0.830712	471
RSV	Club	Ciliated	MDK	SDC4	MDK_SDC4_Club_Ciliated	0.830661	472
RSV	Goblet	Macrophages	C3	C3AR1	C3_C3AR1_Goblet_Macrophages	0.830547	473
SARSCoV2	Club	Ciliated	B2M	TAP1	B2M_TAP1_Club_Ciliated	0.830542	474
RSV	Basal	Ciliated	MDK	ITGA6	MDK_ITGA6_Basal_Ciliated	0.830393	475
RSV	NK.cells	NK.cells	ICAM1	MSN	ICAM1_MSN_NK.cells_NK.cells	0.830382	476
RSV	Goblet	Macrophages	CEACAM6	STAB1	CEACAM6_STAB1_Goblet_Macrophages	0.830351	477
SARSCoV2	Macrophages	Squamous	IFITM1	CD81	IFITM1_CD81_Macrophages_Squamous	0.830315	478
RSV	Ionocytes	Ciliated	THBS1	SDC4	THBS1_SDC4_Ionocytes_Ciliated	0.830174	479
RSV	cDC1	Ciliated	LGALS9	CD47	LGALS9_CD47_cDC1_Ciliated	0.830015	480
RSV	Macrophages	CD4..T.cells	CD274	PDCD1	CD274_PDCD1_Macrophages_CD4..T.cells	0.830013	481
RSV	Ciliated	Macrophages	FAM3D	FPR1	FAM3D_FPR1_Ciliated_Macrophages	0.830011	482
RSV	Ciliated	Macrophages	LCN2	FCGR2A	LCN2_FCGR2A_Ciliated_Macrophages	0.82999	483
RSV	Ionocytes	Ciliated	TFPI	SDC4	TFPI_SDC4_Ionocytes_Ciliated	0.829886	484
RSV	Deuterosomal	Ciliated	CFH	CFB	CFH_CFB_Deuterosomal_Ciliated	0.829867	485
RSV	Basal	gd.T.cells	IFITM1	CD81	IFITM1_CD81_Basal_gd.T.cells	0.829862	486
RSV	Basal	Ciliated	MDK	SDC4	MDK_SDC4_Basal_Ciliated	0.829789	487
RSV	CD8..T.cells	Macrophages	GZMB	IGF2R	GZMB_IGF2R_CD8..T.cells_Macrophages	0.82958	488
RSV	NK.cells	CD4..T.cells	CCL5	CCR5	CCL5_CCR5_NK.cells_CD4..T.cells	0.829555	489
SARSCoV2	Ciliated	Ciliated	ADAM17	IL6R	ADAM17_IL6R_Ciliated_Ciliated	0.829555	490
SARSCoV2	Macrophages	Macrophages	LGALS9	CD47	LGALS9_CD47_Macrophages_Macrophages	0.829464	491
RSV	Macrophages	Macrophages	SIGLEC9	SIGLEC9	SIGLEC9_SIGLEC9_Macrophages_Macrophages	0.829433	492
SARSCoV2	CD8..T.cells	Club	B2M	TAP1	B2M_TAP1_CD8..T.cells_Club	0.829412	493
SARSCoV2	Ciliated	Club	NRG2	ERBB3	NRG2_ERBB3_Ciliated_Club	0.829354	494
RSV	Ciliated	Ionocytes	MDK	ITGA6	MDK_ITGA6_Ciliated_Ionocytes	0.82935	495
RSV	Goblet	Macrophages	CD47	SIGLEC1	CD47_SIGLEC1_Goblet_Macrophages	0.829346	496
RSV	Ciliated	Squamous	CLDN3	CLDN1	CLDN3_CLDN1_Ciliated_Squamous	0.829326	497
RSV	Quiescent.T.cells	Macrophages	HMGB1	CD163	HMGB1_CD163_Quiescent.T.cells_Macrophages	0.82928	498
Control	Ciliated	Ciliated	LAMA2	ITGA2	LAMA2_ITGA2_Ciliated_Ciliated	0.82922	499
RSV	B.cells	Squamous	TNF	TNFRSF21	TNF_TNFRSF21_B.cells_Squamous	0.829134	500
